# Metabolic exchange and siderophore sharing underlie emergent biofilm synergism

**DOI:** 10.64898/2026.02.24.707706

**Authors:** Jiyu Xie, Xinli Sun, Viktor Hesselberg-Thomsen, Kun Duan, Huihui Zhang, Weibin Xun, Nan Zhang, Mikael Lenz Strube, Qirong Shen, Ákos T. Kovács, Ruifu Zhang, Zhihui Xu

**Author notes:** Corresponding authors: Zhihui Xu, Ákos T. Kovács, and Ruifu Zhang, (Z.X.), (A.T.K.), (R.Z). Jiyu Xie and Xinli Sun contributed equally to this work.

## Abstract

Biofilm communities exhibit emergent properties that exceed the sum of contributions from individual members of the community. Here, we describe a multilayered metabolic interaction that drives enhanced biofilm formation among three bacterial species from the plant rhizosphere. Comparative metatranscriptomic and metabolomic analyses reveal that *Bacillus velezensis*-secreted 5-aminovaleric acid promotes the growth of the other community members, *Burkholderia contaminans* and *Acinetobacter baumannii*. In return, *B. contaminans* supplies branched-chain amino acids for *B. velezensis*. Branched-chain amino acids and cell–cell signaling acyl-homoserine lactones from *B. contaminans* induce biosynthesis of the siderophore bacillibactin in *B. velezensis*, that is further enhanced by *A. baumannii*. In exchange, the *B. velezensis*-secreted siderophore promotes the growth of *B. contaminans* in iron-limited conditions, which benefits the multispecies biofilm community *in vitro* and promotes plant growth performance in iron-depleted soil. Our study reveals the molecular mechanisms underlying an emergent rhizosphere biofilm community function and demonstrates its importance in plant–microbe interactions.
