## Supplementary material for "Metabolic exchange and siderophore sharing underlie emergent biofilm synergism": Table S1 to S3

### Sheet: Table S1
Strians	Description	Source or reference
Bacillus velezensis SQR9
SQR9	Wild type	Lab stock and Sun et al., 2022
ΔilvA	ilvA::CmR	Sun et al., 2022
ΔilvD	ilvD::CmR	Sun et al., 2022
ΔilvCH	ilvCH::CmR	Sun et al., 2022
ΔleuBCD	leuBCD::CmR	Sun et al., 2022
ΔepsD	epsD::CmR	Sun et al., 2022
ΔtasA	tasA::CmR	Sun et al., 2022
Δdhb	dhb::CmR	Xu et al., 2019
ΔfeuB	feuB::CmR	Xu et al., 2019
SQR9-Pdhb-gfp	gfp - CmR	This study
Acinetobactor baumannii XL380
XL380	Wild type	This study
Burkholderia contaminnas XL73
XL73	Wild type	This study
Plasmids
pNW33n	carrying gfp	GenBank: AY237122.1
References
Sun et al.., Bacillus velezensis stimulates resident rhizosphere Pseudomonas stutzeri for plant health through metabolic interactions. ISME J 16, 774–787 (2022)
Xu et al., Antibiotic bacillomycin D affects iron acquisition and biofilm formation in Bacillus velezensis through a btr-mediated FeuABC-dependent pathway. Cell Rep 29, 1192-1202.e5 (2019).

### Sheet: Table S2
Compound	Water solubility	Concentration
glucose	soluble	10 g/L
phenylethanolamine	soluble	10 g/L
synephrine	soluble	10 g/L
valeric acid	49.7 mg/L	49.7 mg/L
5-aminobaleric acid	soluble	10 g/L
pentadecanoic acid	12 mg/L	12 mg/L
kevulinic acid	soluble	10 g/L
cinnamic acid	0.62 g/L	0.62 g/L
valine	soluble	10 g/L
2,3,5,6-tetramethylpyrazine	4 g/L	4 g/L
tretinoin	insoluble	< 0.1 mg/L
N-acetyl-D-alloisoleucine	insoluble	< 0.1 mg/L
nicotinic acid	soluble	10 g/L
2-isopropylmalic acid	soluble	10 g/L
N-acetylvaline	soluble	10 g/L

### Sheet: table S3
Primers	Sequence(From 5' to 3')	Description	Standard curve
ABS_AF	TTTCGTTGCTCCAAAACTATTAAAGCTA	To quantify the cell numbers of A. baumannii XL380	lg(DNA copies)=-0.2989*CT+12.0493 (R2=0.9997)
ABS_AR	GTGAATGGCACTATAACAACTCGAGA	To quantify the cell numbers of A. baumannii XL380
ABS_BF	GTGCCTACGCTTGTCACTTATGACG	To quantify the cell numbers of B. contaminans XL73	lg(DNA copies)=-0.3047*CT+11.8503 (R2=0.9998
ABS_BR	CGATATCCTCAAGCGGATTCCCATC	To quantify the cell numbers of B. contaminans XL73
ABS_SF	CAAATTGAGAAAAAGCTAAGCAAACCGA	To quantify the cell numbers of B. velezensis SQR9	lg(DNA copies)=-0.3163*CT+11.9983 (R2=0.9999)
ABS_SR	TCTTCCCCGGTTAATTCGTATATGGTA	To quantify the cell numbers of B. velezensis SQR9
PchE_F	TACTTCACACAAACGATGCCGAC	To quantify the relative expression of pchE gene in B. contaminans XL73
PchE_R	AAGCTGATCACGCAATCGAACC	To quantify the relative expression of pchE gene in B. contaminans XL73
PchF_F	GATCGAGCATCCGATTCGTTCAG	To quantify the relative expression of pchF gene in B. contaminans XL73
PchF_R	CCGACACCGCCGATATGAATCTC	To quantify the relative expression of pchF gene in B. contaminans XL73
PchG_F	CGACATGCCGAGCATCCAGATCT	To quantify the relative expression of pchG gene in B. contaminans XL73
PchG_R	TGCATCGTCAGTTGCTGCCAGAC	To quantify the relative expression of pchG gene in B. contaminans XL73
PchA_F	CTTCCGGTTCGATTCGCATGGTC	To quantify the relative expression of pchA gene in B. contaminans XL73
PchA_R	GCAGCTTTGCCACAGTCATGCTT	To quantify the relative expression of pchA gene in B. contaminans XL73
Ipr1_F	CTCGTGATCGGTTCGGTCAAGAC	To quantify the relative expression of Ipr1 gene in B. contaminans XL73
Ipr1_R	TGCGGATTGGGTTGCGTGAAATG	To quantify the relative expression of Ipr1 gene in B. contaminans XL73
B_recA_F	GACACCTTGTTCTTGACGACCTT	To amplify the recA reference gene in B. contaminans XL73
B_recA_R	CGGTAACGCACTGAAGTTCTACTC	To amplify the recA reference gene in B. contaminans XL73
S_ilvC_F	GGCTGTTCTGTGCGGAGGTT	To quantify the relative expression of ilvC gene in B. velezensis SQR9
S_ilvC_R	AAGTATGCGAGTTCAGGCTGGT	To quantify the relative expression of ilvC gene in B. velezensis SQR9
S_ilvH_F	CAGCATCGTCGTTCAGGTTACC	To quantify the relative expression of ilvH gene in B. velezensis SQR9
S_ilvH_R	AAGCCGTTGTGCCCGTTCT	To quantify the relative expression of ilvH gene in B. velezensis SQR9
A_ilvC_F	CGCAATTCACCAAGACGCTTCT	To quantify the relative expression of ilvC gene in A. baumannii XL380
A_ilvC_R	TACCTGTACGGCCACCACCTA	To quantify the relative expression of ilvC gene in A. baumannii XL380
A_ilvH_F	GCTTTCTCGTTTGGTGGGCTTA	To quantify the relative expression of ilvH gene in A. baumannii XL380
A_ilvH_R	AATGTCGGATCTTCGGTTGGTG	To quantify the relative expression of ilvH gene in A. baumannii XL380
B_ilvC_F	AGACGCTGACCTCTCCCTCAT	To quantify the relative expression of ilvC gene in B. contaminans XL73
B_ilvC_R	TTCACGCCGCTGTCCTTCA	To quantify the relative expression of ilvC gene in B. contaminans XL73
B_ilvH_F	TGAAGCGGATGGCGGACATT	To quantify the relative expression of ilvH gene in B. contaminans XL73
B_ilvH_R	GGATGAATGCGTCGAGCTTGTC	To quantify the relative expression of ilvH gene in B. contaminans XL73
A_gyrB_F	ACGAGGATGAATCGGTCAGTGT	To amplify the gyrB reference gene in A. baumannii XL380
A_gyrB_R	CTTACCACCTGCGTGCAGAATC	To amplify the gyrB reference gene in A. baumannii XL380
epsD_F	GGCTGAATCACTCGGTGTATCC	To quantify the relative expression of epsD gene in B. velezensis SQR9
epsD_R	TGCTTGAGGCGACAGACAGAT	To quantify the relative expression of epsD gene in B. velezensis SQR9
S_reckA_F	AAAAAACAAAGTCGCTCCTCCG	To amplify the recA reference gene in B. velezensis SQR9
S_reckA_R	CGATATCCAGTTCAGTTCCAAG	To amplify the recA reference gene in B. velezensis SQR9
dhbA_F	TCAGTAAGCCCGAGAAGCAGGT	To quantify the relative expression of dhbA gene in B. velezensis SQR9
dhbA_R	AAGGCATCGGAGAAGCAACAGC	To quantify the relative expression of dhbA gene in B. velezensis SQR9
dhbC_F	AGCGGTCAGATGAAGCGTCCT	To quantify the relative expression of dhbC gene in B. velezensis SQR9
dhbC_R	GCGGTGTGGAACAAGGCGTATT	To quantify the relative expression of dhbC gene in B. velezensis SQR9
dhbF_F	GCCTCTCGCCTGTAAGCCGTAT	To quantify the relative expression of dhbF gene in B. velezensis SQR9
dhbF_R	ACCGTTGTTCTGTGTCCATCCG	To quantify the relative expression of dhbF gene in B. velezensis SQR9
btr_F	CGCTGATGTCCGCTTGGAGAAT	To quantify the relative expression of btr gene in B. velezensis SQR9
btr_R	TGGCAGAACCTTAGAGCCGTCA	To quantify the relative expression of btr gene in B. velezensis SQR9
feuA_F	TCAGCCGCAACCTGTAAGAAGC	To quantify the relative expression of feuA gene in B. velezensis SQR9
feuA_R	TCCGATTTGGAAGAGCCTGACG	To quantify the relative expression of feuA gene in B. velezensis SQR9
feuB_F	AGGAAGACGCCGCCGATGAT	To quantify the relative expression of feuB gene in B. velezensis SQR9
feuB_R	TTGGTCGTTCCGCACATCACAC	To quantify the relative expression of feuB gene in B. velezensis SQR9
feuC_F	GGAACGCCGAGAATCGCAAGAA	To quantify the relative expression of feuC gene in B. velezensis SQR9
feuC_R	GGTCAGCGGATTGGTCGGTATG	To quantify the relative expression of feuC gene in B. velezensis SQR9
yusV_F	GCCGCTTCCTGCACGATACAT	To quantify the relative expression of yusV gene in B. velezensis SQR9
yusV_R	TGCGATGAACTGCCAGGTAACG	To quantify the relative expression of yusV gene in B. velezensis SQR9
besA_F	TTGTCTGCCTGCCTCTGTCGAT	To quantify the relative expression of besA gene in B. velezensis SQR9
besA_R	GGGCGGAAGCGTTTCTGAGTTT	To quantify the relative expression of besA gene in B. velezensis SQR9
kinB_F	CCGCTTACGGTCGTCAGAGGTT	To quantify the relative expression of kinB gene in B. velezensis SQR9
kinB_R	CGGTCAAGTTCGGACAGCACAA	To quantify the relative expression of kinB gene in B. velezensis SQR9
sinI_F	GGTTGAGCTGATATTAGAAGCCCAA	To quantify the relative expression of sinI gene in B. velezensis SQR9
sinI_R	GCTGCCTGGATATGTTGAGAAGAC	To quantify the relative expression of sinI gene in B. velezensis SQR9
sinR_F	AAGTCTCCGCTGTTCTGGACG	To quantify the relative expression of sinR gene in B. velezensis SQR9
sinR_R	CCCGGATGTCATTGCATCGC	To quantify the relative expression of sinR gene in B. velezensis SQR9
degQ_F	CATTGCATATGAGAATTTATCGAGCT	To quantify the relative expression of degQ gene in B. velezensis SQR9
degQ_R	GAAGTAAAGCAATTATTATTCCGACTTG	To quantify the relative expression of degQ gene in B. velezensis SQR9
degA_F	AACCAAGTGGACGGCGTGATC	To quantify the relative expression of degA gene in B. velezensis SQR9
degA_R	TCAATGGCGACAATCGGCAGAT	To quantify the relative expression of degA gene in B. velezensis SQR9
degU_F	GCAGCACTTCACATTCCCGTCT	To quantify the relative expression of degU gene in B. velezensis SQR9
degU_R	CGTCTTGCGACAAGCGGAGTT	To quantify the relative expression of degU gene in B. velezensis SQR9
degS_F	CGCTGCTGGATCATCGTCAGTT	To quantify the relative expression of degS gene in B. velezensis SQR9
degS_R	GCACGAAACCGCTTGTCTGAAG	To quantify the relative expression of degS gene in B. velezensis SQR9
tasA_F	GCCGTTCCATTGCGTTGCTTC	To quantify the relative expression of tasA gene in B. velezensis SQR9
tasA_R	ACTGCGGACGGATTAAGTGTGC	To quantify the relative expression of tasA gene in B. velezensis SQR9
tapA_F	GGCTGCTGCTGAGAAGCGATT	To quantify the relative expression of tapA gene in B. velezensis SQR9
tapA_R	TGCCGAGCTGGAGAATAAGGGA	To quantify the relative expression of tapA gene in B. velezensis SQR9
bslA_F	CGTCATTCGCCGCTGAGTCA	To quantify the relative expression of bslA gene in B. velezensis SQR9
bslA_R	CCTGCTGGCTGGCACCTGTATA	To quantify the relative expression of bslA gene in B. velezensis SQR9
fur_F	AGCGGTGGCAGATTCCGTGAA	To quantify the relative expression of fur gene in B. velezensis SQR9
fur_R	GCGGAGCCGTCGATGAAATTGA	To quantify the relative expression of fur gene in B. velezensis SQR9
Promoter_F	CAAAATGGATCCTGAGAAAAAACAGGCCCTTCGAACT	To amplify the promoter of dhbA gene in B. velezensis SQR9
Promoter_R	GAAAAGTTCTTCTCCTTTACTCATATTATCATTCCCTTTCTATATTGATAATGATTATC	To amplify the promoter of dhbA gene in B. velezensis SQR9
Gfp_F	GATAATCATTATCAATATAGAAAGGGAATGATAATATGAGTAAAGGAGAAGAACTTTTC	To amplify the gfp gene from pNW33n plasmid
Gfp:_R	CTGGAGGCATGCTTATTTGTATAGTTCATCCATGCCATGTG	To amplify the gfp gene from pNW33n plasmid
